# PERK Signaling Maintains Hematopoietic Stem Cell Pool Integrity under Endoplasmic Reticulum Stress by Promoting Proliferation

**DOI:** 10.1101/2024.12.13.628451

**Authors:** Manxi Zheng, Qinlu Peng, Erin M Kropp, Zhejuan Shen, Suxuan Liu, Zhengyou Yin, Sho Matono, Takao Iwawaki, Xiang Wang, Ken Inoki, Yang Mei, Qing Li, Lu Liu

## Abstract

The integrity of the hematopoietic stem cell (HSC) pool relies on efficient long-term self-renewal and the timely removal of damaged or differentiation-prone HSCs. Previous studies have demonstrated the PERK branch of the unfolded protein response (UPR) drives specific programmed cell death programs to maintain HSC pool integrity in response to ER stress. However, the role of PERK in regulating HSC fate *in vivo* remains unclear. Here, we demonstrate that PERK is dispensable for normal hematopoiesis and HSC self-renewal under steady-state conditions. In contrast, PERK is activated to promote HSC proliferation and depletion in response to ER stress induced by the inactivation of ER-associated degradation (ERAD), via the knockout of key components of ERAD Sel1L or Hrd1. Inhibition of PERK, either through genetic knockout or knock-in of a point mutation that eliminates PERK kinase activity, significantly restores the HSC defects induced by Sel1L or Hrd1 knockout. Mechanistic studies reveal that ERAD deficiency does not lead to HSC death or ROS accumulation. Instead, PERK promotes the activation of mTOR signaling and drives abnormal proliferation of HSCs, impairing their self-renewal potential. This process removes stressed HSCs, thereby maintaining HSC pool integrity. Our study uncovers a PERK-centered strategy employed by HSCs to preserve their pool integrity independently of apoptosis.

**Key points:**

1. PERK is not required for steady-state hematopoiesis but preserves hematopoietic stem cell pool integrity in response to increased ER stress.
2. Under ER stress induced by ERAD deficiency, PERK is activated to promote mTOR signaling and HSC hyper-proliferation, depleting damaged HSCs.
