## Supplementary Table 1-3 for "PERK Signaling Maintains Hematopoietic Stem Cell Pool Integrity under Endoplasmic Reticulum Stress by Promoting Proliferation"

### Sheet: Table 1
	REAGENT or RESOURCE	SOURCE	IDENTIFIER
	FACS Antibodies
	Anti-mouse Mac-1	Biolegend	Clone: M1/70, Cat#: 101212
	Anti-mouse Gr-1	Biolegend	Clone: RB6-8C5, Cat#:108406,108408,108404
	Anti-mouse B220	Biolegend	Clone: RA3-6B2, Cat#: 103236,103206,103204, 103208
	Anti-mouse CD2	Biolegend	Clone: RM2-5, Cat#: 100105,100107,100104
	Anti-mouse CD3	Biolegend	Clone:17A2, Cat#:100204,100206,110304, 100312
	Anti-mouse CD5	Biolegend	Clone: 53-7.3, Cat#:100606,100608,100604
	Anti-mouse CD8	Biolegend	Clone: 53-6.7, Cat#:100708,100706,100704
	Anti-mouse Ter-119	Biolegend	Clone: Ter-119, Cat#:116206,116208,116204
	Anti-mouse CD48	Biolegend	Clone: HM48-1, Cat#:103424,103426
	Anti-mouse CD150	Biolegend	Clone: TC15-12F12.2, Cat#:105904,105914
	Anti-mouse CD45.2	Biolegend	Clone: A20, Cat#:110738
	Anti-mouse CD45.1	Biolegend	Clone: A20, Cat#:109822
	Anti-mouse CD135	Biolegend	Clone: A2F10, Cat#: 135306
	Anti-mouse CD16/32	Thermo Fisher	Clone: 93, Cat#:25-0161-82
	Anti-mouse CD34	Thermo Fisher	Clone: RAM34, Cat#:11-0341-82
	Anti-mouse c-kit	Biolegend	Clone: A7R34, Cat#: 105826, 105825
	Anti-mouse Sca-1	Biolegend	Clone: D7, Cat#: 108124, 108126, 108143
	Western Blot Antibodies
	Phospho-S6 Ribosomal Protein (Ser235/236)	Cell Signaling Technology	Clone: 91B2, Cat#:4858S
	S6 Ribosomal Protein (54D2) Mouse mAb	Cell Signaling Technology	Clone: 54D2, Cat#:2317S
	Phospho-4E-BP1 (Thr37/46)	Cell Signaling Technology	Clone: 236B4, Cat#: 2855S
	Anti-rabbit IgG, HRP-linked	Cell Signaling Technology	Clone:N/A Cat#:7074
	Anti-mouse IgG,HRP-linked	Cell Signaling Technology	Clone:N/A Cat#:7076
	Sel1l	Santa Cruz Biotechnology	Clone:G-11 Cat#:sc-377351
	HRD1/SYVN1 Polyclonal antibody	proteintech	Clone:N/A Cat#13473-1-AP
	4E-BP1	Cell Signaling Technology	Clone:53H11 Cat# 9644
	ERK1/2	Cell Signaling Technology	Clone:137F5 Cat# 4695
	Phospho-eIF2α (Serb1) Rabbit mAb	Cell Signaling Technology	Clone: N/A, Cat#:9721s
	eIF2α (D7D3) XP® Rabbit mAb	Cell Signaling Technology	Clone: D7D3, Cat#:5324S
	IRE1α (14C10) Rabbit mAb	Cell Signaling Technology	Clone: 14C10, Cat#:3294
	PERK (C33E10) Rabbit mAb	Cell Signaling Technology	Clone: C33E10, Cat#:3192S
	Rheb (E1G1R) Rabbit mAb	Cell Signaling Technology	Clone: E1G1R, Cat#:13879S
	ATF-6 (D4Z8V)Rabbit mAb	Cell Signaling Technology	Clone: D4Z8V, Cat#:65880T
	Monoclonal anti-FLAG® M2 mouse antibody	Sigma-Aldrich	Clone: N/A, Cat#:F1804
	HA-Tag (C29F4) Rabbit mAb	Cell Signaling Technology	Clone: C29F4, Cat#:3724S
	Myc-Tag (71D10) Rabbit mAb	Cell Signaling Technology	Clone: 71D10, Cat#:2278S
	Chemicals, Peptides, and Recombinant Proteins
	ER-Tracker™ Red	Thermo Fisher	Cat#: E34250
	HBSS, no calcium, no magnesium, no phenol red	Thermo Fisher	Cat#: 14175095
	Fetal Bovine Serum (FBS)	Sera Pure	Cat#:SE141
	APC Annexin V Antibody	Biolegend	Cat#: 640941
	FITC Mouse Anti-Ki-67 Set	BD Biosciences	Cat#: 556026
	DAPI (4',6-Diamidino-2-Phenylindole, Dilactate)	Biolegend	Cat#: 422801
	Power SYBR™ Green PCR Master Mix	Thermo Fisher	Cat#: 4367659
	Gibco™IMDM (Iscove's Modified Dulbecco's Medium)	Thermo Fisher	Cat#: 12440053
	Dimethyl sulfoxide(DMSO)	Sigma Aldrich	Cat#: D2650-100ML
	TRIzol™ Reagent	Thermo Fisher	Cat#: 15596026
	Chloroform	Sigma Aldrich	Cat#: C2432-500ML
	2-Propanol	Sigma Aldrich	Cat#:190764-500ML
	Linear Acrylamide	Thermo Fisher	Cat#: AM9520
	Trichloroacetic acid	MP biomedicals	Cat#: SKU 02196057-CF
	Urea	sangon	Cat#: A610148-0500
	ammonium acetate (NH4Ac)	sangon	Cat#: A501574-0500
	potassium bicarbonate (KHCO3)	sangon	Cat#: A501195-0500
	Ethylenediaminetetraacetic acid tetrasodium salt dihydrate (EDTA)	sangon	Cat#: A610185-0500
	Triton™ X-100	sangon	Cat#: A600198-0500
	1M Tris-HCl Solution, pH 8.0, Sterile	sangon	Cat#: B548127-0500
	Nonidet（R）P-40	sangon	Cat#: A600385-0500
	Tris	sangon	Cat#: A600194-0500
	N-Ethylmaleimide	sangon	Cat#: A600450-0005
	Recombinant Murine SCF	PeproTech	Cat#: 250-03
	Recombinant Murine TPO	PeproTech	Cat#: 315-14
	S-Clone SF-O3 Culture Medium	Iwai North America Inc.	SKU:1303
	MethoCult™ GF M3434	Stem cell technolgies	Cat#: M3434
	pIpC	Amersham biosciences(Now GE lifesciences)	Cat#: 27473201
	Omni-Easy™ Fast Protein Loading buffer (5X)	Epizyme	Cat#: LT101
	Tunicamycin	Sigma Aldrich	Cat#: T7766
	Thapsigargin	Sigma Aldrich	Cat#: T9033
	Cycloheximide	Sigma Aldrich	Cat#: C7698-1G
	DEPC Water	Invitrogen Life Technologies	Cat#: 46-2224
	GoTaq® Green Master Mix	Promega	Cat#: M7123
	Sodium chloride	sangon	Cat#: A100241-0500
	DTT	sangon	Cat#: A620058-0005
	Sodium hydroxide	sangon	Cat#: A100173
	Blasticidin	Invitrogen	Cat#:ILTR21001
	Polybrene	Merck millipore	Cat#:TR-1003-G
	NMS873	ApexBIO	Cat#: B2168
	MG132	ApexBIO	Cat#: A2585
	Critical Commercial Assays
	BD Pharmingen™ BrdU Flow Kits	BD biosciences	Cat#: 557892
	PROTEOSTAT® Aggresome detection kit	Enzo	Cat#: EENZ-51035-K100
	High-Capacity RNA-to-cDNA™ Kit	Thermo Fisher	Cat#: 4387406
	Anti-APC MicroBeads	Miltenyi biotec	Cat#: 130-097-143
	Caspase3/7 assay	Promega	G8090
	SuperPAGE™ 4-12% Bis-Tris Protein Gels	Epizyme	Cat#: NP0321BOX
	Immobilon® -P PVDF Membrane	Millipore	Cat#: IPVH00010
	MS Columns	Miltenyi biotec	Cat#: 130-042-201
	Cell Strainer	BKMAMLAB.	Cat#: 110426001
	anti-Flag magnetic beads	Thermo Fisher	Cat#: A36798
	SuperSignal™ West Femto Maximum Sensitivity Substrate	Thermo Fisher	Cat#: 34095
	Experimental Models: Organisms/Strains
	Mouse:Sel1lfl/fl	Sun S, et al. Proc Natl Acad Sci U S A. 2014;111:E582–E591.	PMID:24453213
	Mouse:PERKfl/fl	Jackson Laboratory	Cat#:023066
	Vav1-Cre	de Boer J, et al. Eur J Immunol. 2003;33:314–25.	PMID: 12548562
	Mouse:B6.Cg-Tg(Mx1-cre)1Cgn/J	Jackson Laboratory	Cat#:003556
	Mouse:PERK K618Afl/fl	Shanghai Model Organisms	Cat#:
	ERAI	Riken RBC	RBRC01099
	Mouse:Hrd1fl/fl	GemPharmatech	Cat#:T009546
	Software and Algorithms
	FLOWJO	FLOWJO X.07 for windows,TreeStar, Ashland Oregon USA	https://www.flowjo.com/
	GraphPad Prism	GraphPad Software version 7.0 for Windows, GraphPad Software, La Jolla California USA	https://www.graphpad.com/

### Sheet: Table 2
Primers for genotyping
Target	Primers	Seq (5'-3)
Mx1-cre	Forward	GCGGTCTGGCAGTAAAAACTATC
	Reverse	GTGAAACAGCATTGCTGTCACTT
PERKfl/fl	Forward	TTG CAC TCT GGC TTT CAC TC
	Reverse	AGG AGG AAG GTG GAA TTT GG
Hrd1fl/fl	Forward	ATGGAGACCAGAGATCGTGTCCTACTCT
	Reverse	AAGACTACTGGAGAGTTGAGAGAAGCG
Sel1lfl/fl	Forward	CTGACTGAGGAAGGGTCTC
	Reverse	GCTAAAAACATTACAAAGGGGCA
PERK K618Afl/fl	Forward	GGGGAGAAGATGGTACTGTGG
	Reverse	AGCACAGCGAGAACTTGACT
Vav-cre	Forward	CAGGTTTTGGTGCACAGTCA
	Reverse	GGTGTTGTAGTTGTCCCCACT
Primers for RT-qPCR
Target	Primers	Seq (5'-3)
xbp1s	Forward	ACACGCTTGGGAATGGACAC
	Reverse	CCA TGGGAAGATGTTCTGGG
xbp1 total	Forward	AAACAGAGTAGCAGCGCAGAC
	Reverse	CAGGATCCAGCGTGTCCAT
Erdj4	Forward	GGATGGTTCTAGTAGACAAAGG
	Reverse	CTTCGTTGAGTGACAGTCCTGC
Erol1b	Forward	GTTTAGACGCCGCTTTGACC
	Reverse	TCATCTTCCACATTGCCAGT
Gp78	Forward	TTTCCTTTTCTCCCACCACT
	Reverse	CCATGTGTGTAGCCTGTGA
Chop	Forward	CCAGAATAACAGCCGGAACCTGA
	Reverse	TCCTGCAGATCCTCATACCAG
β-actin	Forward	GGCTGTATTCCCCTCCATCG
	Reverse	CCAGTTGGTAACAATGCCATGT
Atf6	Forward	GCCATTGCTTTATATGCCTC
	Reverse	AGAATTAGAGCCCTGTTCCA
Perk	Forward	ACATCCGCAAGAAGGACCCTA
	Reverse	TCACTGACATCGGCACTCA
Atf4	Forward	CCACCATGGCGTATTAGAGG
	Reverse	TCGAAGGTATCTTTGTCCGTT
Ern1	Forward	CCAGTGCTCTTGAAAAGAGG
	Reverse	CCCTGCCAGGATGGTCATGG

### Sheet: Table 3 Antibody cocktails
The following cocktails were used for each sample ,2-5 ml FACS buffer was used to wash samples after each staining
HSC cocktail for basic staining or sortting(whole bone marrow including spine was used for sortting)
1st staining, on ice for 30 min
Antigen	Fluorophore	Dilution	Vol (ul)
			1000
Gr-1	FITC	800	1.25
B220	FITC	400	2.5
CD2	FITC	400	2.5
CD3	FITC	400	2.5
CD5	FITC	400	2.5
CD8	FITC	400	2.5
Ter-119	FITC	400	2.5
Sca-1	PerCP-Cy5.5	200	5
c-Kit	APC	200	5
CD48	PE-Cy7	200	5
CD150	PE	200	5
DAPI		400	2.5
Staining Buffer			961.25
2nd staining,c-Kit erichment, on ice for 30 min
Antigen	Fluorophore	Dilution	Vol (ul)
Anti-APC microbeads	N/A	7	50
Staining Buffer			300
CMP/GMP FREQUENCY
Antigen	Fluorophore	Dilution	Vol (ul)
			200
Gr-1	PE	1200	0.166667
B220	PE	400	0.5
CD2	PE	400	0.5
CD3	PE	400	0.5
CD5	PE	400	0.5
CD8	PE	200	1
Ter-119	PE	200	1
Sca-1	PerCP-Cy5.5	200	1
c-Kit	APC	200	1
CD16/32	PE-Cy7	200	1
CD34	FITC	100	2
DAPI		400	0.5
Staining Buffer			190.333
MYELOID/B LYMPHOID/T LYMPHOID
Antigen	Fluorophore	Dilution	Volume (ul)
			100
Mac-1	APC	800	0.125
B220	PerCP-Cy5.5	200	0.5
CD3	PE	200	0.5
DAPI		400	0.25
Staining Buffer			98.625
HSC CHIMERISM
Antigen	Fluorophore	Dilution	Volume (ul)
			200
Gr-1	FITC	800	0.25
B220	FITC	400	0.5
CD2	FITC	400	0.5
CD3	FITC	400	0.5
CD5	FITC	400	0.5
CD8	FITC	400	0.5
Ter-119	FITC	400	0.5
Sca-1	PerCP-Cy5.5	200	1
c-Kit	APC	200	1
CD48	PE-Cy7	200	1
CD150	PE	200	1
CD45.1	Brilliant Violet 510™	200	1
CD45.2	APC/Cyanine7	200	1
DAPI		400	0.5
Staining Buffer			190.25
Lineage CHIMERISM
Antigen	Fluorophore	Dilution	Volume (ul)
			100
Mac-1	APC	800	0.125
Gr-1	PE-Cy7	800	0.125
B220	PerCP-Cy5.5	200	0.5
CD3	PE	200	0.5
CD45.1	Brilliant Violet 510™	200	0.5
CD45.2	APC/Cyanine7	200	0.5
DAPI		400	0.25
Staining Buffer			97.5
CMP/GMP/MEP CHIMERISM
Antigen	Fluorophore	Dilution	Vol (ul)
			200
Gr-1	PE	1200	0.166667
B220	PE	400	0.5
CD2	PE	400	0.5
CD3	PE	400	0.5
CD5	PE	400	0.5
CD8	PE	200	1
Ter-119	PE	200	1
Sca-1	PerCP-Cy5.5	200	1
c-Kit	APC	200	1
CD16/32	PE-Cy7	200	1
CD34	FITC	100	2
CD45.1	Brilliant Violet 510™	200	1
CD45.2	APC/Cyanine7	200	1
DAPI		400	0.5
Staining Buffer			188.333
HSC Protein Aggregation
Antigen	Fluorophore	Dilution	Vol (ul)
			800
Gr-1	FITC	600	1.33333
B220	FITC	200	4
CD2	FITC	200	4
CD3	FITC	400	2
CD5	FITC	200	4
CD8	FITC	200	4
Ter-119	FITC	200	4
Sca-1	PerCP-Cy5.5	200	4
c-Kit	APC	125	6.4
CD48	Alexa Fluor 700	200	4
CD150	PECY7	100	8
DAPI		400	2
Staining Buffer			880
Lineage Bleeding
Antigen	Fluorophore	Dilution	Volume (ul)
			100
Mac-1	APC	800	0.125
Gr-1	FITC	800	0.125
B220	PerCP-Cy5.5	200	0.5
CD3	PE	200	0.5
CD45.1	Brilliant Violet 510™	200	0.5
CD45.2	APC/Cyanine7	200	0.5
DAPI		400	0.25
Staining Buffer			97.5
HSC Staining for Ki67, on ice for 30 min
Antigen	Fluorophore	Dilution	Volume (ul)
Gr-1	PE	600	0.33
B220	PE	200	1
CD2	PE	200	1
CD3	PE	400	0.5
CD5	PE	200	1
CD8	PE	200	1
Ter-119	PE	200	1
Sca-1	PerCP-Cy5.5	200	1
c-Kit	APC	200	1
CD48	Ax700	200	1
CD150	PE-Cy7	100	2
DAPI		400	0.25
Staining Buffer			200
